# Persistence of tobacco-mutated alveolar progenitor cells after smoking cessation mirrors long term risk of lung adenocarcinoma

**DOI:** 10.64898/2026.07.06.736766

**Authors:** Moritz J. Przybilla, Amany Ammar, Hugh Selway-Clarke, Andrew R. J. Lawson, Michael Spencer Chapman, Hyunchul Jung, Kate H. C. Gowers, Pantelis A. Nicola, Marie-Belle El Mdawar, Manuela Platé, Kate E. J. Otter, Zoe C Hagel, Chuen R. Khaw, Inigo Martincorena, Adam Pennycuick, Peter J. Campbell, Sam M. Janes

## Abstract

Tobacco smoke shapes mutations, selection and clonal expansion in lung epithelial cells. Smoking cessation leads to divergent epidemiology in the two most common lung cancers: squamous cell carcinoma risk declines sharply, while adenocarcinoma risk is preserved. To investigate this discrepancy, we analysed 806 genomes of alveolar type II (AT2) cells and found persistently elevated mutation burdens after cessation. In contrast, in the proximal airway, rare basal stem cells with near-normal mutation burden expand after cessation, protecting against squamous cell carcinoma. Targeted single-molecule DNA sequencing of AT2 cells revealed positive selection for *TP53* and cell cycle and MAPK genes, supporting continued cancer risk. A multistage carcinogenesis model emphasised the importance of a small population of hypermutated cells in the alveoli and reproduced the divergent epidemiological trajectories following cessation due to distinct regenerative dynamics. Our findings suggest that differences in mutational burden and clonal regeneration explain post-cessation trends in lung cancer subtypes.

**One sentence summary:** Cancer risk reflects not only cumulative exposure to toxins, but the capacity of tissues to erase genomic damage through regeneration from protected cells with clonal advantage.
