## Supplementary Table 1 for "Persistence of tobacco-mutated alveolar progenitor cells after smoking cessation mirrors long term risk of lung adenocarcinoma"

### Sheet: Sheet1
Patient ID	Date of sampling	Age	Gender	Smoking status	Start date	Quitting date	Pack year	The medical history of malignancy +/- systemic treatment (chemo, radiology, ect)	Tumour staging	The exact site of sampling
Organoids
PD53940	2021-06-23	73	Female	Ex-smoker	1965	2010	45	Adenocarcinoma of the lung	pT1c N0 PL0 R0	Left Lower Lobe
PD56035	2021-11-19	64	Female	Current-smoker	1971	NA	50	Non-mucinous adenocarcinoma of lung	pT3 pN1 PL1 R0	Left upper lobe / Left apical lower lobe margin
PD56380	2022-01-25	49	Female	Current-smoker	1988	NA	17	Non-mucinous adenocarcinoma of lung	pT2a N0 PL1 R0	Right Upper Lobe
PD57598	2022-03-25	80	Female	Current-smoker	1980	NA	40	Non-mucinous adenocarcinoma of lung. Previous chemoradiotherapy for squamous cell carcinoma of anal canal.	pT2a N1 PL0 R1	Right Upper Lobe
PD57599	2022-04-04	72	Female	Never-smoker	NA	NA	0	Non-mucinous adenocarcinoma of lung	pT1b N0 PL0 R0	Right middle lobe
PD59976	2022-07-11	83	Male	Ex- smoker	1955	2010	13.75	Mucinous and non-mucinous adenocarcinoma of lung	pT2a N0 PL0 R0	Right Upper Lobe
PD59977	2022-08-02	47	female	Never smoker	NA	NA	0	Typical carcinoid tumour of lung	pT2a N0 PL0 R0	Right lower Bilobectomy
PD59978	2022-08-10	69	Male	Ex-smoker	1979	1999	20	Non-mucinous non-small cell carcinoma of the lung with neuroendocrine features	pT3 N0 PL1 R0	Right lower Bilobectomy
PD59979	2022-08-15	46	Male	Never smoker	NA	NA	0	Non-mucinous adenocarcinoma of lung	pT2 N0 PL1 R0	Right Lower Lobe
Frozen samples
PD59980	2021-03-01	81	Male	Never smoker	NA	NA		Adenocarcinoma of lung	T2a N0 M0	Right lower lobe
PD59981	2021-03-02	65	Male	Ex-smoker	1970	2019	12.25	Adenocarcinoma of lung (2021), previous adenocarcinoma of lung (2019 - had right upper lobectomy, no systemic treatment)	T1b N0 M0	Left lower lobe
PD59982	2021-03-23	79	Male	Ex-smoker	1960	1970	5	Adenocarcinoma of lung	T1c N0 M0	Right upper lobe (apicoposterior segment)
PD59983	2021-03-29	77	Male	Ex-smoker	1961	1965	4	Adenocarcinoma of lung	T1b N0 M0	Right upper lobe
PD59984	2021-04-21	57	Male	Current smoker	1975	NA	46	Adenocarcinoma of lung	T1b N2 M0	Left upper lobe (apical segment)
PD59985	2021-04-27	80	Female	Ex-smoker	1960	1994	17	Adenocarcinoma of lung	T1c N2 M0	Left lingular segment
PD59987	2022-02-10	81	Female	Ex-smoker	1998	NA	40	Squamous cell carcinoma of lung	T2a N0 M0	Right lower lobe (superior segment)
PD59988	2022-03-08	82	Female	Current smoker	NA	NA	18	Squamous cell carcinoma of lung	T3 N0 Mx	Left upper lobe
PD59989	2022-03-30	77	Male	Never smoker	NA	NA	NA	Adenocarcinoma of lung	T1c N0 M0	Right upper lobe
PD59990	2022-06-29	78	Male	Ex-smoker	1962	1992	0.75	Adenocarcinoma of lung. Melanoma (2016 and 2020 - removed by surgery)	T1c N0 Mx	Right upper lobe
PD59994	2021-08-05	79	Male	Ex-smoker	1962	2020	29	Concurrent adenocarcinomas of lung (RLL and RUL)	T4 N0 Mx	Right lower lobe
PD59995	2021-04-28	71	Female	Ex-smoker	1968	2005	37	Squamous cell carcinoma of lung, Diffuse large B-cell lymphoma, Follicular lymphoma grade 2, History of autologous bone marrow transplant (2019)	T1c N1 M0	Left lower lobe
PD59996	2022-02-15	71	Female	Ex-smoker	1966	2021	55	Adenocarcinoma of lung. Breast cancer in 2016 had lumpectomy, radiotherapy and 5-year-hormone therapy.	T1b N0 Mx	Left upper lobe
PD59997	2022-04-22	76	Male	Current smoker	1965	NA	25	Squamous cell carcinoma of lung	T1c N0 M0	Right lower lobe
PD59998	2022-04-25	70	Male	Ex-smoker	1970	2022	52	Adenocarcinoma of lung	T2a N0 Mx	Lung wedge apex RLL & apex/base RUL
PD59999	2022-05-17	60	Male	Current smoker	1978	NA	22	Adenocarcinoma of lung	T1b N0 M0	Right lower lobe (superior segment)
PD60000	2022-06-07	80	Male	Ex-smoker	1982	2012	15	No malignancy	NA	Left upper lobe
PD60001	2022-08-10	70	Male	Current smoker	NA	NA	40	3 synchronous primaries NSCLC	T1c N0 M0 (central RUL), T1a N0 M0 (peripheral RUL)	Right upper lobe
Additional AT2 suspensions, flowthroughs and whole suspension
PD60002	2022-09-30	74	Female	Ex-smoker	NA	NA	1	Adenocarcinoma of lung	T2a N0 M0	Left lower lobe
PD60003	2022-10-19	52	Male	Ex-smoker	1988	2007	4.75	Adenocarcinoma of lung. Prostate cancer (focal HIFU in 2017)	T1c N0 Mx	Right upper lobe
PD60004	2022-09-21	64	Male	Current smoker	1970	NA	50	Squamous cell carcinoma of lung	T1c N0 Mx	Right upper lobe (apical segment)
PD60005	2022-10-03	72	Male	Current smoker	1964	NA	15	Adenocarcinoma of lung	T1b N0 Mx	Right upper lobe
PD60006	2022-10-19	79	Male	Current smoker	1962	NA	15	Malignant neoplasm of soft palate (Feb 2021 - surgical treatment)	T1a Nx Mx	Right middle lobe
PD60007 PD60007c_tds001 PD60007d_tds001	2022-10-10	80	Male	Ex-smoker	1958	1983	25	Underwent left upper lobectomy in October 2019 for a 22mm pT1c N0 PL2 R0 lung adenocarcinoma.	NA	Right lower lobe (basal segment)
