## Supplementary Table 4 for "Persistence of tobacco-mutated alveolar progenitor cells after smoking cessation mirrors long term risk of lung adenocarcinoma"

### Sheet: Sheet1
sample	mean_duplex_cov	median_duplex_cov	mean_bulk_cov	pct_selected_bases	all_est_efficiency	all_dup_rate	all_f_eff	all_gc_both	all_gc_single	all_prop_ok_bundles	inpanel_est_efficiency	inpanel_dup_rate	inpanel_f_eff	inpanel_gc_both	inpanel_gc_single	inpanel_prop_ok_bundles	pass_subs	total_subs	pass_indels	total_indels	total_sites	observed_burden	observed_burden_lci	observed_burden_uci	corrected_burden	corrected_burden_lci	corrected_burden_uci
PD53940c_tds0001	1125.85	1040	5305.43	0.649752	0.0387146	0.744571	0.364743	0.483223	0.485316	0.12847	0.0450599	0.815518	0.368866	0.49104	0.492885	0.210392	1116	1209	126	153	1552553129	7.18815980692922e-07	6.77256393436877e-07	7.62258604688715e-07	6.68944208705133e-07	6.30268044070747e-07	7.09372764153951e-07
PD56035ct_tds0001	362.232	337	1795.5	0.677785	0.0383571	0.738929	0.36234	0.490893	0.497046	0.124986	0.0445096	0.804492	0.368533	0.500844	0.504178	0.1977	200	217	24	29	479803054	4.16837696910533e-07	3.61066652738432e-07	4.78783908835749e-07	3.91878598291522e-07	3.39446971359978e-07	4.50115640859036e-07
PD56380b_tds0001	266.045	238	1802.37	0.727326	0.0331045	0.69932	0.391087	0.499249	0.500289	0.094282	0.0394304	0.760864	0.395384	0.505002	0.508505	0.144822	216	227	26	28	338015519	6.39023914165314e-07	5.56640290632805e-07	7.30165434367028e-07	5.82491198435549e-07	5.07395831049188e-07	6.65569675082043e-07
PD57598b_tds0001	404.67	386	1875.42	0.684591	0.0390447	0.757334	0.386382	0.489133	0.496654	0.137052	0.0439355	0.820611	0.40181	0.495564	0.503479	0.215235	350	362	47	56	542155778	6.45570911908643e-07	5.79701607550884e-07	7.16874585825175e-07	5.98021986322123e-07	5.37004224364381e-07	6.64073854398954e-07
PD57599b_tds0001	344.523	334	1323.32	0.6604	0.0385943	0.811105	0.408753	0.486502	0.492384	0.172607	0.0408936	0.867419	0.426526	0.491984	0.49858	0.272073	207	252	21	29	486674989	4.25335192230312e-07	3.69363120875276e-07	4.87392861783775e-07	4.06560316905143e-07	3.53058929097057e-07	4.65878676309528e-07
PD59530b_tds0001	548.514	524	2090.43	0.650904	0.0426788	0.775596	0.335454	0.49612	0.499226	0.162234	0.047662	0.843265	0.347565	0.499742	0.503321	0.269436	504	593	60	69	738903074	6.82092168424244e-07	6.23834990495768e-07	7.44325068796108e-07	6.32727790245911e-07	5.78686801120052e-07	6.90456770808537e-07
PD59976b_tds0001	889.189	842	3935.45	0.627106	0.0382995	0.749484	0.377152	0.491262	0.496498	0.130736	0.0442401	0.827364	0.38937	0.497601	0.504623	0.226392	355	384	56	61	1188455457	2.98707030128097e-07	2.68438778784542e-07	3.31454053923061e-07	2.85385952888141e-07	2.56467538252122e-07	3.16672597149472e-07
PD59977b_tds0001	703.121	658	2920.22	0.655132	0.0425085	0.748971	0.326081	0.488594	0.492182	0.145511	0.0487638	0.819888	0.335692	0.496919	0.49764	0.236386	559	595	70	81	947568145	5.89931186426703e-07	5.42034387115548e-07	6.40925915001491e-07	5.51556897521061e-07	5.06775725348649e-07	5.99234482517041e-07
PD59578b_tds0001	216.29	198	1135.93	0.69962	0.0382395	0.724387	0.36174	0.491459	0.495527	0.119895	0.0443399	0.790968	0.372011	0.498478	0.502304	0.186298	59	61	9	14	284525600	2.07362711826282e-07	1.57854103914352e-07	2.67482790169235e-07	1.84068823502764e-07	1.4012171685399e-07	2.37435371384102e-07
PD59980b_tds0001	328.812	305	1260.12	0.693373	0.0427868	0.771288	0.313378	0.490213	0.493955	0.171446	0.0463944	0.829386	0.322077	0.489243	0.492773	0.262359	180	251	42	54	494594726	3.63934329538322e-07	3.12708349871398e-07	4.21158204792073e-07	3.39160982605872e-07	2.91422002826684e-07	3.92489575663303e-07
PD59981b_tds0001	619.199	581	2171.89	0.679237	0.0429981	0.791844	0.312752	0.500453	0.501564	0.189391	0.0458868	0.84861	0.322676	0.497937	0.50165	0.292939	558	1904	73	125	927808685	6.01417090636525e-07	5.52544938065047e-07	6.53453188306018e-07	5.5012395338325e-07	5.05419966413882e-07	5.97722041655535e-07
PD59982b_tds0001	323.192	306	1133.75	0.685818	0.041505	0.805464	0.338037	0.484853	0.489023	0.192585	0.0432658	0.855931	0.349175	0.48773	0.488977	0.288984	304	3062	96	176	507491636	5.99024650723505e-07	5.33572626367328e-07	6.70289645543611e-07	5.74976890706697e-07	5.12152428626013e-07	6.43380962372867e-07
PD59983b_tds0001	704.751	654	2711.75	0.664315	0.0420609	0.765113	0.318382	0.488903	0.493977	0.163023	0.0464588	0.829929	0.326989	0.489837	0.49251	0.265473	423	1562	59	79	1056291666	4.00457575890786e-07	3.63199723095319e-07	4.40500278910765e-07	3.73318044639023e-07	3.38585205031449e-07	4.10647001545949e-07
PD59984b_tds0001	244.851	231	855.052	0.679781	0.041992	0.801906	0.32415	0.495798	0.499238	0.195144	0.0440545	0.856142	0.335733	0.494781	0.496368	0.298236	368	5153	123	262	373351962	9.85665102785773e-07	8.87519907308e-07	1.09169829346976e-06	8.49038136870128e-07	7.64497237861235e-07	9.40373644650898e-07
PD59985b_tds0001	359.76	346	1251.68	0.683151	0.0429461	0.796659	0.315118	0.49054	0.494508	0.190816	0.0453145	0.84954	0.326781	0.489242	0.493584	0.290531	314	621	55	72	549230282	5.717091906451e-07	5.10215829093473e-07	6.3857215293671e-07	5.20776718182217e-07	4.64761681966491e-07	5.81682987733133e-07
PD59986b_tds0001	252.307	240	929.304	0.700151	0.0411286	0.79599	0.338264	0.501454	0.503438	0.181965	0.0437151	0.848722	0.349317	0.496107	0.497982	0.279446	184	1460	37	80	378211762	4.86499941268352e-07	4.18742134415866e-07	5.62099248747489e-07	4.44591385460565e-07	3.82670438161417e-07	5.13678343137028e-07
PD59987b_tds0001	564.352	529	2224.29	0.667734	0.0404212	0.774103	0.338761	0.48737	0.489572	0.162178	0.0436903	0.834065	0.350855	0.487138	0.487289	0.25585	449	524	57	67	861402259	5.2124311877385e-07	4.74138785216811e-07	5.7176076371258e-07	4.91892149009075e-07	4.47440239666815e-07	5.39565167676916e-07
PD59988b_tds0001	326.364	313	1205.19	0.691853	0.0414924	0.795478	0.335658	0.48523	0.491899	0.183252	0.0435462	0.847285	0.34851	0.487557	0.490624	0.275402	263	357	17	27	503382949	5.22465054731125e-07	4.61223836108729e-07	5.89574925238795e-07	4.67813267506499e-07	4.12978108043889e-07	5.27903196047821e-07
PD59989b_tds0001	101.397	95	374.091	0.704087	0.0418512	0.797905	0.33134	0.503912	0.505827	0.190547	0.0444417	0.848216	0.339595	0.501792	0.502769	0.283658	56	125	13	13	147776940	3.78949516751396e-07	2.8625439248255e-07	4.92097468032461e-07	3.75795556624925e-07	2.83871924897799e-07	4.88001788465914e-07
PD59990b_tds0001	39.997	39	115.902	0.654516	0.0366862	0.869078	0.330815	0.501435	0.506651	0.250564	0.0350285	0.909006	0.345706	0.495621	0.502142	0.372542	19	97	6	6	62610040	3.03465706139143e-07	1.82706178823185e-07	4.73899291097492e-07	2.90755013900917e-07	1.75053511776915e-07	4.54049970666234e-07
PD59991b_tds0001	579.721	550	2191.5	0.670436	0.0417515	0.783348	0.332968	0.486911	0.491986	0.175137	0.0445554	0.840304	0.345622	0.488023	0.494531	0.269001	388	801	56	78	881497834	4.40159901742878e-07	3.97447249578043e-07	4.8621196679131e-07	3.98206939026643e-07	3.5956535807181e-07	4.39869643389714e-07
PD59992b_tds0001	298.583	277	1120.2	0.674382	0.0419275	0.781627	0.323331	0.489326	0.493095	0.175002	0.0449376	0.840847	0.334064	0.491439	0.491142	0.270564	216	293	13	21	466805743	4.62719242937849e-07	4.03064999854893e-07	5.28715106775007e-07	4.22426866220588e-07	3.67967157991685e-07	4.82675983519555e-07
PD59993b_tds0001	190.316	177	748.58	0.714225	0.0420359	0.778951	0.329138	0.495063	0.500008	0.174608	0.0450938	0.83091	0.33925	0.496703	0.498328	0.258128	73	1273	25	61	279355119	2.61316135037425e-07	2.04830135661481e-07	3.2856580724759e-07	2.47347619350202e-07	1.938810491736e-07	3.11002495926742e-07
PD59994b_tds0001	393.072	370	1399.47	0.65831	0.0413482	0.795307	0.331132	0.491872	0.493439	0.18422	0.0438468	0.852396	0.341847	0.489272	0.49217	0.287538	703	4972	163	258	602251197	1.16728701163545e-06	1.08258276539057e-06	1.25685810477829e-06	1.05221889920286e-06	9.75864576869816e-07	1.13296030734644e-06
PD59995b_tds0001	994.299	955	3366.69	0.625414	0.0390751	0.811535	0.35991	0.489471	0.492857	0.186759	0.0409495	0.870391	0.37025	0.489094	0.492086	0.3032	933	1739	93	124	1535131422	6.07765554550677e-07	5.69388067112664e-07	6.4804922244433e-07	5.43736004375781e-07	5.09401676736969e-07	5.79775691814615e-07
PD59996b_tds0001	53.901	53	165.59	0.665354	0.0374573	0.855825	0.341223	0.50543	0.504119	0.231033	0.0369766	0.89843	0.352258	0.49997	0.499099	0.348218	109	1075	42	62	82034025	1.32871695616544e-06	1.09101488005349e-06	1.60282811403482e-06	1.19031176299781e-06	9.77369814773108e-07	1.43587025765454e-06
PD59997b_tds0001	725.277	670	2826.73	0.673967	0.0405256	0.776089	0.344499	0.482437	0.489509	0.164407	0.0441039	0.835904	0.352691	0.485197	0.486789	0.258855	587	1424	97	140	1092731978	5.37185706850431e-07	4.94602494556943e-07	5.82454400099098e-07	5.03592685856382e-07	4.63672423686709e-07	5.46030491865714e-07
PD59998b_tds0001	869.918	808	3301.44	0.62783	0.040113	0.773378	0.344884	0.489433	0.490278	0.161759	0.0441373	0.841727	0.352148	0.489789	0.490308	0.271124	962	5469	142	274	1297016319	7.41702310069392e-07	6.95567298886725e-07	7.90093079208039e-07	6.77395671537554e-07	6.35260631027094e-07	7.21590892601145e-07
PD59999b_tds0001	1625.66	1577	5759.85	0.551416	0.0364245	0.792479	0.384123	0.492172	0.493895	0.160515	0.038984	0.868659	0.397282	0.491689	0.49386	0.290261	1693	15842	342	695	2498300880	6.77660570651522e-07	6.45761472177928e-07	7.10727679079362e-07	6.2167921002681e-07	5.92415287646664e-07	6.52014653367606e-07
PD60000b_tds0001	1143.3	1102	3872.15	0.574551	0.0380366	0.801286	0.356257	0.493373	0.495141	0.174822	0.0403532	0.871309	0.367733	0.490273	0.492858	0.307438	1030	1229	120	143	1746012676	5.89915533923649e-07	5.54434759520496e-07	6.27071384347784e-07	5.39921424885605e-07	5.07447571986057e-07	5.73928394612955e-07
PD60001b_tds0001	514.226	483	1906.1	0.673333	0.0403728	0.792641	0.346105	0.498268	0.494927	0.177651	0.0433095	0.848908	0.353412	0.496087	0.495373	0.27822	392	1220	69	110	768375981	5.10166910071594e-07	4.60907630738674e-07	5.63256911226511e-07	4.67187005486586e-07	4.22077660388636e-07	5.15804346539467e-07
PD60002b_tds0001	272.964	246	1263.89	0.685893	0.0376533	0.749359	0.369834	0.483519	0.482677	0.136465	0.0421135	0.813779	0.377319	0.481189	0.482353	0.217432	196	216	30	36	409219340	4.78960745110434e-07	4.14251143372206e-07	5.50912312152817e-07	4.62383118844728e-07	3.99913223813929e-07	5.31844322741827e-07
PD60003b_tds0001	611.629	577	2221.98	0.634417	0.037701	0.806712	0.385916	0.488415	0.488909	0.177849	0.0396615	0.866515	0.394049	0.487782	0.488269	0.285842	372	395	36	52	957465427	3.88525778069687e-07	3.50042366970705e-07	4.30084733568466e-07	3.68807939410385e-07	3.32277576819225e-07	4.08257761292741e-07
PD60003c_tds0001	1744.51	1604	6962.07	0.606937	0.039402	0.756456	0.346462	0.501659	0.500659	0.149629	0.0444345	0.834424	0.349742	0.500904	0.499804	0.259785	775	836	78	119	2579863162	3.00403529696975e-07	2.79623416847161e-07	3.22319099976232e-07	2.72493037580482e-07	2.53643605027466e-07	2.9237243221252e-07
PD60003d_tds0001	1172.85	1076	5013.71	0.603191	0.0374483	0.75203	0.370711	0.492108	0.493825	0.139224	0.0422242	0.831952	0.375696	0.493009	0.492198	0.241791	568	590	67	94	1780808472	3.18956254381521e-07	2.93261696142372e-07	3.46299037898314e-07	2.83834749960518e-07	2.60969518716514e-07	3.08166714034282e-07
PD60004b_tds0001	425.544	385	1735.86	0.681365	0.0381208	0.78997	0.392286	0.504315	0.506253	0.165677	0.0408534	0.845566	0.399042	0.504306	0.506239	0.249153	449	474	66	81	639508019	7.02102220238148e-07	6.3865379093124e-07	7.70148299687829e-07	6.54457595449556e-07	5.95314773674735e-07	7.17886071037202e-07
PD60005b_tds0001	712.284	670	2880.29	0.668505	0.0388211	0.781236	0.376749	0.492339	0.49793	0.160683	0.0419369	0.839727	0.38623	0.493441	0.498249	0.249329	834	872	91	111	1073617454	7.76813004383217e-07	7.24979933568165e-07	8.31373368787137e-07	7.07896221496126e-07	6.60661642811839e-07	7.5761613553857e-07
PD60006b_tds0001	731.938	681	2756.62	0.636755	0.0396924	0.782593	0.354309	0.493776	0.492249	0.16651	0.0430124	0.848842	0.361238	0.488082	0.492583	0.273461	669	725	72	82	1120082505	5.97277430022889e-07	5.52869238698329e-07	6.443032690904e-07	5.56327987200405e-07	5.14964429073227e-07	6.00129726693284e-07
PD60006c_tds0001	1852.21	1706	7256.8	0.600283	0.0395529	0.75527	0.338884	0.497721	0.49604	0.148856	0.0449438	0.836291	0.342053	0.496627	0.494369	0.26629	1897	26251	490	1237	2713934907	6.9898507702123e-07	6.67881047681718e-07	7.31163830833948e-07	6.29433878392976e-07	6.01424797134403e-07	6.58410745682486e-07
PD60006d_tds0001	1027.81	963	3814.31	0.602806	0.0400665	0.771078	0.338757	0.497054	0.495047	0.160326	0.0443354	0.847017	0.345728	0.495609	0.493504	0.280293	759	818	89	103	1539146643	4.93130400181109e-07	4.58667397100486e-07	5.29496854093032e-07	4.45879953609472e-07	4.14719104046786e-07	4.78761870395041e-07
PD60007b_tds0001	709.279	655	2472.34	0.642117	0.0406322	0.797423	0.343447	0.476785	0.478622	0.185046	0.0428047	0.858802	0.353187	0.476133	0.477587	0.293976	519	567	78	90	1124458079	4.61555668186008e-07	4.22695622215643e-07	5.03027680372027e-07	4.37360359184251e-07	4.00537404045791e-07	4.76658358095319e-07
PD60007c_tds0001	2203.99	2019	8708.06	0.578215	0.0391561	0.742166	0.34253	0.491562	0.489314	0.141219	0.0451375	0.830418	0.346021	0.490674	0.486262	0.258231	1581	1733	237	325	3261315986	4.84773633339067e-07	4.6116959007525e-07	5.09272672226802e-07	4.46900809222352e-07	4.25140826190972e-07	4.69485866558672e-07
PD60007d_tds0001	962.696	901	3624.95	0.640661	0.0390413	0.789663	0.360394	0.493215	0.493596	0.17202	0.0417857	0.85447	0.36908	0.492642	0.491605	0.278532	745	806	111	154	1475861417	5.04789942618305e-07	4.69188194983393e-07	5.42376984405222e-07	4.64005636840724e-07	4.31280318467115e-07	4.98555848302614e-07
